# Testosterone acts through membrane protein GPRC6A to cause cardiac edema in zebrafish embryos

**DOI:** 10.1101/2023.03.20.533512

**Authors:** Vahid Zadmajid, Shayan Shahriar, Daniel A. Gorelick

## Abstract

Androgen actions are classically thought to be mediated by intracellular androgen receptors (AR), but they can also exert non-genomic effects via binding to integral membrane proteins. Although several putative membrane androgen receptors were cloned and characterized *in vitro*, their function as androgen receptors *in vivo* remains to be further investigated. Here, we used a chemical-genetic screen in zebrafish and found that the G-protein coupled receptor GPRC6A mediates non-genomic androgen action during embryonic development. Exposure to three androgens, 5α-Androstane-3,17-dione (androstanedione), dihydrotestosterone (DHT), and testosterone, caused cardiac edema or tail curvature in wild-type embryos. *ar* mutant embryos also exhibited cardiac edema or tail curvature following exposure to these androgens, suggesting the involvement of *ar*-independent pathways. To identify the causative receptor, we mutated putative membrane androgen receptors *gprc6a*, *hcar1-4*, or *zip9* genes and exposed mutant embryos to the androgens. We found that *hcar1-4* and *zip9* mutant embryos were susceptible to the identified androgens and developed cardiac edema or tail curvature phenotype following exposure. In contrast, we observed a significant reduction in cardiac edema phenotype in the *gprc6a* mutants compared to the wild-type embryos following testosterone treatment. Additionally, we exposed wild-type embryos to testosterone together with GPRC6A antagonists and observed a significant suppression of the cardiac edema phenotype. These results suggest that testosterone causes cardiac edema in zebrafish embryos by acting via the integral membrane protein GPRC6A, independently of nuclear androgen receptors. Using RNA-seq and RNA rescue approaches, we find that testosterone-GPRC6A causes cardiac phenotypes by reducing Pak1 signaling. Our study provides insights into non-genomic androgen signaling during embryonic development and identifies GPRC6A as a key receptor mediating androgen action.
