## Supplemental Table 1 for "Testosterone acts through membrane protein GPRC6A to cause cardiac edema in zebrafish embryos"

### Sheet: gRNAs
Gene	Target name	Location	gRNA sequence	Strand	Source
gprc6a	gRNA1	exon 3	GAGATCACCACTCTAACTTT	-	Wu et al. 2018
gprc6a	gRNA2	exon 3	TATGGACGTTCTGCCTTGGA	+	Wu et al. 2018
gprc6a	gRNA3	exon 6	AGTTCATCTCGAACGCCAGC	-	Wu et al. 2018
gprc6a	gRNA4	exon 1	TGGCACCACTGCCTCATGGA	-	CHOPCHOP
zip9	gRNA1	exon 2	GCTGGCTGTCATAATACCAG	+	Wu et al. 2018
zip9	gRNA2	exon 4	GGATTGGTCGTCCATGCTGC	+	Wu et al. 2018
zip9	gRNA3	exon 7	AGATGTCAACGCCACCGGTG	+	Wu et al. 2018
zip9	gRNA4	exon 7	GGAGGCCACAGCCACTCGCC	+	Wu et al. 2018
hcar1-4	gRNA1	exon 1	GTAGGAGGTCAGCTATTACC	-	Wu et al. 2018
hcar1-4	gRNA2	exon 1	AGTAAACTCCTCAGCAAGCG	+	Wu et al. 2018
hcar1-4	gRNA3	exon 1	GTGATGTAAGGACCGGGCTG	-	Wu et al. 2018
hcar1-4	gRNA4	exon 1	GTCTAAGGGACCGCACCGCA	+	Wu et al. 2018
cav1.2	gRNA1	exon 2	CGATATTGATGCACGCCCTG	+	CHOPCHOP
cav1.2	gRNA2	exon 11	GGATTTGGAGATCCTATTTC	-	Wu et al. 2018
cav1.2	gRNA3	exon 27	GGGAGTCGATGGCTCTGTAG	-	Wu et al. 2018
cav1.2	gRNA4	exon 41	GATATCAGGAGACTTGACCG	+	CHOPCHOP
cyp19a1b	gRNA3	exon 3	GGAGCATGTGGTAAAGGATG	-	CHOPCHOP
Table S1. Sequence of guide RNA targets. Genomic DNA is shown without the PAM motif (NGG)
