## Supplemental Table 2 for "Testosterone acts through membrane protein GPRC6A to cause cardiac edema in zebrafish embryos"

### Sheet: Sheet1
Primer name	Forward 5'-3'	Reverse 5'-3'	product size (bp)
gprc6a-HRM-tar1	CACAGACATCGAAAACACCT	TCTGCAGCCCCTTAAATAGCA	110
gprc6a-HRM-tar2	TGGAGCTGGGTTGGCATTAT	TGCAAATTCCCTCCGTTTCG	94
gprc6a-HRM-tar3	CGTCTCATGCATCCTGGTCA	TGCCGACGCTGACAATCATA	100
gprc6a-HRM-tar4	CTCAGCCCCTGGAAACATCA	TCAGGGGCAGAGATGCTGTT	99
gprc6a-seq-tar1	GAAACGGAGGGAATTTGCAT	GGTATTGGAAGCATTGCCTG	423
gprc6a-seq-tar2	CAAGTTCTCCTCTCACAGTG	CAAGGTGTTTTCGATGTCTG	368
gprc6a-seq-tar3	ATCTGATCCTTGTCTCCCTG	GTAGAATGGATTCGGTCTGC	321
gprc6a-seq-tar4	TATTTGTGGGTGGGGGAGGG	CCTTCAGGACTGGATGAACGC	366
zip9-HRM-tar1	AGTTGGTGACAGTGTTGGGA	TCACCTTCCAGCATTTCCTCA	103
zip9-HRM-tar2	GGCTGCTAGCTCTAAAATCA	CTGTTTAGAACTTTAAGGCC	76
zip9-HRM-tar3	GTTCTTCATCCGTCCAGAGC	CCACGTACAGAAAAGTGCCG	96
zip9-HRM-tar4	CTCCGCCGGCACTTTTCTGT	TGCTGAGTCCCTTCCCTGCG	110
zip9-seq-tar1	GGCAAATTTTTGGTTTTGTGTT	ACTGAAAAGCAACCTGAAGCTC	167
zip9-seq-tar2	TTCTCTGGTACTGGGCTTCG	TATGACATCACCGCAGTGTG	336
zip9-seq-tar3	GCACGCTGGAATACACGCTA	GTACAGAAAAGTGCCGGCGG	353
zip9-seq-tar4	TCCGCCGGCACTTTTCTGTA	CCCAGAAGTCCAGTGGTGCT	375
hcar1-4-HRM-tar1	CCTGCAATGTGTATTTCTTC	AAATATCCAGTCTTCACCAC	104
hcar1-4-HRM-tar2	GCCGCCTTGTTTTATATGTC	TAAAGGATCCTGAAGAAGCG	94
hcar1-4-HRM-tar3	TTCTTCTCCTTCGTCTTCCA	GTCCATGAGAGGAAACTGTG	94
hcar1-4-HRM-tar4	TTGCTTGGTGCGTGTTTTCT	AAGCAATCTCACAGCCCTCT	84
hcar1-4-seq-tar1	CCTGCATGGAACCTCACTCC	CAAGGCGGCAAATGGATTCG	252
hcar1-4-seq-tar2	GGTGAAGACTGGATATTTGG	GAAGGAGAAGAACAATCACC	208
hcar1-4-seq-tar3	TGTGGACCGCTTCTTCAGGA	GAGAAAACACGCACCAAGCA	271
hcar1-4-seq-tar4	AATAGAAGTCCTGGTGGCTT	CACGAAACCAAGCGTTAATG	302
cav1.2-HRM-tar1	CCACCCCGAGCCCTTCTCTG	GCCCTGCGGATGGGGTTTTTG	73
cav1.2-HRM-tar2	CACTGTCCTTCATGATGTCG	CGGTGTGCAATGTACTAACC	108
cav1.2-HRM-tar3	CAGGAAGCTTTGTGTTGTCC	CACACGGTAGTTGTAGATCG	89
cav1.2-HRM-tar4	GCGAACACTACATGATATGGG	CACACAGTTTCCTTCATGGC	92
cav1.2-seq-tar1	CACCTGAACACATTCCCACC	AGCCTCGGTGAGCATAAGTG	375
cav1.2-seq-tar2	TGCTCCTGCTCATTGTCTTT	GTGTGTTTCAGCTAGCAGTG	453
cav1.2-seq-tar3	CGTAACATGAGCAGCCCAGC	TCTCCCTGCTCCTGAAACGTC	424
cav1.2-seq-tar4	ATGTGTGTGTGTTGTGACC	GAAGATCTGGCTGATTGACC	285
cyp19a1b-HRM	AATGTTCCCTGCACCACAGC	﻿GCACAGAAATCCCTCTCAGA	105
cyp19a1b-seq	TTGTAGTAGTTGCACGCCGT	GCTGCAGATTTTCAGCCTCA	382
Table S2. Oligonucleotide primer sequences used for PCR to amplify genomic DNA for genotyping using high-resolution melting curve analysis (HRM) or sequencing
