## Supplemental Table 7 for "Testosterone acts through membrane protein GPRC6A to cause cardiac edema in zebrafish embryos"

### Sheet: Sheet1
Gene	logFC.TE	FoldChange.TE	logFC.T	FoldChange.T	logFC.TC	FoldChange.TC	Fcratio(T/TE)	Fcratio(TC/TE)	Expression	Heart Phenotype	Mutant/morphant	Comments
mospd1	0.8918	1.85549	-4.74247	-26.7685	-3.38922	-10.4774			cardiovascular system	yes	morpholino	localised to the nucleus
akr1a1b	0.772381	1.70809	-1.04446	-2.06259	-1.62821	-3.09129			cardiovascular system	not tested	not tested	predicted to have alditol:NADP+ 1-oxidoreductase activity.
grin2bb	0.599465	1.51515	-0.308283	-1.23823	-1.00636	-2.00883			cardiovascular system	yes	morpholino	predicted to have NMDA glutamate receptor activity and transmitter-gated ion channel activity
brinp1	0.583989	1.49899	-0.335983	-1.26224	-1.17791	-2.26248			cardiovascular system	not tested	not tested	bone morphogenetic protein/retinoic acid inducible neural-specific 1
adgrl3.1	0.43553	1.35241	-0.446629	-1.36285	-1.12191	-2.17635			cardiovascular system	not tested	not tested	predicted to have G protein-coupled receptor activity
cacna1ha	0.387565	1.30818	-0.460288	-1.37582	-0.792679	-1.73229			cardiovascular system	not tested	not tested	predicted to have low voltage-gated calcium channel activity and voltage-gated sodium channel activity
pcsk2	0.37812	1.29965	-0.370513	-1.29281	-1.18453	-2.27289			cardiovascular system	not tested	not tested	predicted to have serine-type endopeptidase activity and involved in protein processing
fosab	0.329895	1.25692	-0.696098	-1.62012	-0.455176	-1.37095			cardiovascular system	no	morpholino	involved in cardiac muscle tissue regeneration
adarb1b	0.300026	1.23117	-0.339651	-1.26545	-0.448276	-1.36441			cardiovascular system	not tested	not tested	involved in RNA processing and localize to cytoplasm and nucleolus.
atp2b2	0.290194	1.2228	-0.445548	-1.36183	-1.2684	-2.40894			cardiovascular system	not tested	not tested	ATPase plasma membrane Ca2+ transporting 2
grk3	0.253865	1.1924	-0.301101	-1.23208	-0.511549	-1.42558			cardiovascular system	yes(similar to T)	morpholino	G protein-coupled receptor kinase 3, involved in including heart rudiment formation
myo6a			-0.234165	-1.17623	-0.259564	-1.19712			cardiovascular system	not tested	morpholino	involved in angioblast cell migration from lateral mesoderm to midline and artery morphogenesis.
jun			-0.237958	-1.17932	0.317198	1.24591			cardiovascular system	yes	morpholino	Jun proto-oncogene, Involved in canonical Wnt signaling pathway
slc4a4a			-0.244636	-1.18479	-0.796218	-1.73654			cardiovascular system	not tested	morpholino	exhibits sodium:bicarbonate symporter , component of membrane
dnmt3ab			-0.269472	-1.20537	-0.702856	-1.62772			cardiovascular system	no	morpholino	have DNA-methyltransferase activity
dnmt3aa			-0.370738	-1.29301	-0.655749	-1.57543			cardiovascular system	no	knockout	DNA (cytosine-5-)-methyltransferase 3 alpha a, have DNA-methyltransferase activity
aplp2			-0.284115	-1.21766	-0.498557	-1.4128			cardiovascular system	not tested	not tested	have heparin binding activity; serine-type endopeptidase inhibitor activity; and transition metal ion binding activity. Predicted to localize to integral component of membrane
gnb5b			-0.29109	-1.22356	-0.272122	-1.20758			cardiovascular system	not tested	not tested	guanine nucleotide binding protein (G protein), involved in signal transduction. Predicted to localize to membrane
nav3			-0.30704	-1.23717	-0.401136	-1.32055			cardiovascular system	yes(similar to T)	morpholino	neuron navigator 3, Exhibits actin binding activity. Involved in liver morphogenesis and pancreas development
pak1			-0.314031	-1.24318	-0.916943	-1.88811			cardiovascular system	yes(similar to T)	morpholino	p21 protein (Cdc42/Rac)-activated kinase 1, nvolved in organ development; convergent extension; and dorsal/ventral axis specification. localize to cytoplasm
irs1			-0.324056	-1.25185	-0.24029	-1.18123			cardiovascular system	no	morpholino	have insulin receptor binding activity,ocalize to cytosol and plasma membrane
nlgn4xa			-0.35776	-1.28143	-0.2616	-1.19881			cardiovascular system	not tested	not tested	neuroligin 4 X-linked a, have neurexin family protein binding activity
itpr1b			-0.376939	-1.29858	-0.419389	-1.33736			not tested	yes	morpholino	inositol 1,4,5-trisphosphate receptor, involved in calcium ion transmembrane transport
kcnn3			-0.514576	-1.42857	-0.808031	-1.75082			cardiovascular system	not tested	not tested	potassium intermediate/small conductance calcium-activated channel, involved in potassium ion transmembrane transport, localize in plasma membrane
rxraa			-0.560551	-1.47483	-0.340367	-1.26608			cardiovascular system	not tested	not tested	retinoid X receptor, retinoic acid receptor signaling pathway
soat2			-0.682094	-1.60447	-1.04062	-2.05711			cardiovascular system	not tested	not tested	sterol O-acyltransferase 2, Involved in cholesterol esterification
hbbe2			-0.720407	-1.64765	0.894807	1.85936			cardiovascular system	not tested	not tested	hemoglobin beta embryonic-2, contribute to haptoglobin binding activity and peroxidase activity
cfhl4			-0.875712	-1.83491	0.812167	1.75585			cardiovascular system	not tested	not tested	complement factor H like 4,
rho			-0.909447	-1.87833	-2.3362	-5.04972			cardiovascular system	not tested	not tested	rhodopsin, Exhibits G protein-coupled photoreceptor activity and retinal binding activity
scn12aa			-0.928191	-1.90289	-0.902109	-1.8688			cardiovascular system	yes(similar to T)	morpholino	sodium channel, in heart looping and regulation of heart contraction
folr			-0.963927	-1.95061	-0.645576	-1.56436			cardiovascular system	not tested	not tested	folate receptor, involved in folate import across plasma membrane
ucp3			-0.991259	-1.98792	0.605416	1.52142			cardiovascular system	not tested	not tested	uncoupling protein 3, have oxidative phosphorylation uncoupler activity
kcnj14			-1.40858	-2.65476	-1.21763	-2.32565			cardiovascular system	not tested	not tested	exhibits inward rectifier potassium channel activity
lrrc15			-1.85915	-3.62794	-1.78601	-3.4486			cardiovascular system	not tested	morpholino	leucine rich repeat containing 15, have Roundabout binding activity and heparin binding activity
cel.1	-1.29396	-2.45201	-2.76986	-6.82043	-1.33557	-2.52376	2.78157	1.02926	cardiovascular system	not tested	not tested	carboxyl ester lipase, have neurexin family protein binding activity and signaling receptor activity, integral component of plasma membrane
cel.2	-1.61305	-3.05897	-3.42847	-10.7664	-2.17825	-4.52603	3.51963	1.47959	cardiovascular system	not tested	not tested	carboxyl ester lipase, have neurexin family protein binding activity and signaling receptor activity, integral component of plasma membrane
ftr01	-1.9398	-3.83653	-3.29279	-9.80008	-1.67341	-3.18967	2.55441	0.831395	cardiovascular system	not tested	not tested	finTRIM family, member 1, have zinc ion binding activity
adgrg4a	-2.81315	-7.02815	-3.91906	-15.1271	-3.06913	-8.3927	2.15236	1.19415	cardiovascular system	not tested	not tested	adhesion G protein-coupled receptor G4a, have G protein-coupled receptor activity
